# The gene expression landscape of the human locus coeruleus revealed by single-nucleus and spatially-resolved transcriptomics

**DOI:** 10.1101/2022.10.28.514241

**Authors:** Lukas M. Weber, Heena R. Divecha, Matthew N. Tran, Sang Ho Kwon, Abby Spangler, Kelsey D. Montgomery, Madhavi Tippani, Rahul Bharadwaj, Joel E. Kleinman, Stephanie C. Page, Thomas M. Hyde, Leonardo Collado-Torres, Kristen R. Maynard, Keri Martinowich, Stephanie C. Hicks

**Affiliations:** Department of Biostatistics, Johns Hopkins Bloomberg School of Public Health, Baltimore, MD, 21205, USA; Lieber Institute for Brain Development, Johns Hopkins Medical Campus, Baltimore, MD, 21205, USA; Department of Neuroscience, Johns Hopkins School of Medicine, Baltimore, MD, 21205, USA; Department of Psychiatry and Behavioral Sciences, Johns Hopkins School of Medicine, Baltimore, MD, 21205, USA; Department of Neurology, Johns Hopkins School of Medicine, Baltimore, MD, 21205, USA; The Kavli Neuroscience Discovery Institute, Johns Hopkins University, Baltimore, MD, 21205, USA

**Keywords:** Locus coeruleus, norepinephrine, spatially-resolved transcriptomics, single-nucleus RNA-sequencing, postmortem human tissue

## Abstract

Norepinephrine (NE) neurons in the locus coeruleus (LC) make long-range projections throughout the central nervous system, playing critical roles in arousal and mood, as well as various components of cognition including attention, learning, and memory. The LC-NE system is also implicated in multiple neurological and neuropsychiatric disorders. Importantly, LC-NE neurons are highly sensitive to degeneration in both Alzheimer’s and Parkinson’s disease. Despite the clinical importance of the brain region and the prominent role of LC-NE neurons in a variety of brain and behavioral functions, a detailed molecular characterization of the LC is lacking. Here, we used a combination of spatially-resolved transcriptomics and single-nucleus RNA-sequencing to characterize the molecular landscape of the LC region and the transcriptomic profile of LC-NE neurons in the human brain. We provide a freely accessible resource of these data in web-accessible and downloadable formats.
