## Supplementary Table 1 for "The gene expression landscape of the human locus coeruleus revealed by single-nucleus and spatially-resolved transcriptomics"

### Sheet: Sample_info
Donor	Assay performed	Age	Sex	Ethnicity	PMI	RIN	Dx	Visium slide	Capture area	Tissue type	Tissue areas per capture area (Visium)	Sequencing platform	Sample ID	Number of reads	Number of spots under tissue (Visium)	Estimated number of nuclei (snRNA-seq)	Mean reads per spot (Visium) or nucleus (snRNA-seq)	Median UMI counts per spot (Visium) or nucleus (snRNA-seq)	Median genes per spot (Visium) or nucleus (snRNA-seq)
Br6522	Visium	33.39	M	CAUC	31.5	7.7	Control	V19B23-076	B1	Unscored	1	MiSeq and NextSeq	Br6522_LC_1_round1	332545293	2979		111630	330	235
								V19B23-076	C1	Unscored	1	MiSeq and NextSeq	Br6522_LC_2_round1	262822689	3056		86002	118	83
								V10B01-003	A1	Scored	3	NovaSeq	Br6522_LC_round3	308593023	2408		128153	2252	1262
	snRNA-seq											NovaSeq	Br6522_LC (1c_m)	332325330		3220	103207	5224	2740
Br8153	Visium	40.66	M	CAUC	45.5	7.3	Control	V10U24-093	A1	Scored	2	NovaSeq	Br8153_LC_round2	95473708	2358		40489	245	173
								V10B01-003	D1	Scored	2	NovaSeq	Br8153_LC_round3	187589932	2204		85113	355	237
Br5459	Visium	38.99	M	CAUC	32	8.5	Control	V10U24-093	B1	Scored	2	NovaSeq	Br5459_LC_round2	134494002	3172		42400	204	148
Br2701	Visium	30.64	M	CAUC	32.5	7.9	Control	V10U24-093	C1	Scored	2	NovaSeq	Br2701_LC_round2	128492888	2810		45727	149	86
								V10B01-003	C1	Scored	2	NovaSeq	Br2701_LC_round3	151745622	2343		64766	247	111
	snRNA-seq											NovaSeq	Br2701_LC (3c_m)	541038050		8979	60256	3614	2008
Br8079	Visium	39.68	M	CAUC	32.5	8.3	Control	V10B01-003	B1	Scored	2	NovaSeq	Br8079_LC_round3	201689992	2560		78785	898	425
	snRNA-seq											NovaSeq	Br8079_LC (2c_m)	583191754		10585	55096	2174	1426
