## Supplementary Table 6 for "The gene expression landscape of the human locus coeruleus revealed by single-nucleus and spatially-resolved transcriptomics"

gene_id	gene_name	source	type	gene_version	gene_type	mean_logcounts_LC.Visium_pseudobulk	mean_logcounts_nonLC.Visium_pseudobulk	log2FC.Visium_pseudobulk	p_value.Visium_pseudobulk	FDR.Visium_pseudobulk	significant.Visium_pseudobulk	highly_significant.Visium_pseudobulk	sum_gene.snRNAseq_NEvsAllOther	self_average.snRNAseq_NEvsAllOther	other_average.snRNAseq_NEvsAllOther	p_value.snRNAseq_NEvsAllOther	FDR.snRNAseq_NEvsAllOther	summary_logFC.snRNAseq_NEvsAllOther	significant.snRNAseq_NEvsAllOther
ENSG00000123454	DBH	HAVANA	gene	12	protein_coding	9.74017712632998	6.7828771711698	2.95729995516018	7.33357653739737e-10	9.4067786245196e-06	TRUE	TRUE	3046	3.00529387135098	0.0420912866413609	7.57624191684412e-49	2.11309048429012e-46	3.00529387135098	TRUE
ENSG00000103546	SLC6A2	HAVANA	gene	18	protein_coding	9.16932968131126	6.25998213755935	2.90934754375191	1.05565622553678e-08	2.25681706749339e-05	TRUE	TRUE	3496	3.06081367809369	0.0256532134519227	3.56904048161801e-48	9.62981433426122e-46	3.06081367809369	TRUE
ENSG00000180176	TH	HAVANA	gene	14	protein_coding	9.24437439259895	6.53693307473659	2.70744131786236	1.42132625798626e-08	2.27891898889871e-05	TRUE	TRUE	3277	2.55363728053508	0.0710386011532526	6.65381690850679e-36	1.28036974511523e-33	2.55363728053509	TRUE
ENSG00000165646	SLC18A2	HAVANA	gene	14	protein_coding	9.19997098266518	6.57975608056592	2.62021490209926	6.11158066551695e-08	5.22621634643906e-05	TRUE	TRUE	9157	4.55932118732192	0.182713860439408	6.88505100198111e-163	8.54538105110909e-160	4.48079266265221	TRUE
ENSG00000147256	ARHGAP36	HAVANA	gene	12	protein_coding	8.32849574806672	5.94935464243327	2.37914110563345	5.4727351499953e-07	0.00030236555182099	TRUE	TRUE	2350	1.5408824364858	0.0532177928834563	2.29782623170827e-08	1.77691403581603e-06	1.5408824364858	TRUE
ENSG00000008283	CYB561	HAVANA	gene	16	protein_coding	8.89220818878207	6.60744957409473	2.28475861468733	1.38058920256544e-08	2.27891898889871e-05	TRUE	TRUE	5445	2.86267215607308	0.165766774898695	1.67428853305749e-54	5.46853477053768e-52	2.86267215607308	TRUE
ENSG00000145248	SLC10A4	HAVANA	gene	7	protein_coding	7.46169615859303	5.51323180817594	1.9484643504171	8.55659083496077e-06	0.00135500482271657	TRUE	FALSE	1829	1.43307867564836	0.0732305272251493	1.08211008425896e-07	8.11517178899095e-06	1.43307867564836	TRUE
ENSG00000089199	CHGB	HAVANA	gene	10	protein_coding	9.11026115370678	7.24473776507021	1.86552338863657	0.00016172358234804	0.006684574551583	TRUE	FALSE	15918	2.68669940146409	0.524712513820601	5.38543252501809e-51	1.5914594234348e-48	2.60900355422054	TRUE
ENSG00000108828	VAT1	HAVANA	gene	16	protein_coding	9.40409474679538	7.55518300615246	1.84891174064293	5.97822322543912e-08	5.22621634643906e-05	TRUE	TRUE	5681	3.31834640497525	0.183561518700213	3.23970468358112e-94	2.29769112458667e-91	3.25377628442217	TRUE
ENSG00000180616	SSTR2	HAVANA	gene	9	protein_coding	7.26933990675833	5.43658828177355	1.83275162498478	5.89314632846726e-07	0.00030236555182099	TRUE	TRUE	5368	1.36172911686084	0.155597124154086	6.8529347717696e-05	0.00426341854234678	1.36172911686084	TRUE
ENSG00000057019	DCBLD2	HAVANA	gene	16	protein_coding	6.86377842954992	5.03872191633305	1.82505651321687	6.62045812230656e-08	5.30753852092664e-05	TRUE	TRUE	14079	1.85518887749943	0.338094053709557	9.81291201591922e-15	9.47805116619309e-13	1.76344760327372	TRUE
ENSG00000189221	MAOA	HAVANA	gene	9	protein_coding	8.61354834820477	6.81518382102467	1.7983645271801	2.97217675520242e-08	2.93262394146011e-05	TRUE	TRUE	3306	1.68657879282972	0.135428938777582	2.53966601892216e-13	2.31772535248914e-11	1.68232169334178	TRUE
ENSG00000129682	FGF13	HAVANA	gene	16	protein_coding	8.22742514355542	6.51136045642448	1.71606468713094	8.16177066111351e-06	0.00130863790337629	TRUE	FALSE	36305	2.50922740991764	0.43610621899474	2.21577830540346e-52	6.62677890060607e-50	2.50922740991764	TRUE
ENSG00000169116	PARM1	HAVANA	gene	11	protein_coding	7.21033980662321	5.5084380905851	1.70190171603811	1.67459009247845e-05	0.00202641199209633	TRUE	FALSE	10969	1.42067301105013	0.216709095433391	3.88159922653418e-06	0.00026041334486556	1.40263382428065	TRUE
ENSG00000122012	SV2C	HAVANA	gene	14	protein_coding	7.93927669980121	6.26173135283243	1.67754534696878	3.65120952814164e-06	0.00095579723709128	TRUE	TRUE	29316	3.00487125314945	0.34031273241896	1.28502668643229e-64	4.83306324807707e-62	2.97948713386476	TRUE
ENSG00000211445	GPX3	HAVANA	gene	12	protein_coding	9.20328108905355	7.55099229223186	1.65228879682169	1.55895563430848e-06	0.0005882062076363	TRUE	TRUE	6574	3.03489670681131	0.184259889355927	1.98627867510802e-87	1.20257062322454e-84	2.99866011375138	TRUE
ENSG00000125355	TMEM255A	HAVANA	gene	15	protein_coding	7.81745946962926	6.24610476951671	1.57135470011256	2.42699145975382e-06	0.00076528897910511	TRUE	FALSE	6310	1.52391849951167	0.169104262218187	2.7560445711325e-09	2.19978438550553e-07	1.51675156402082	TRUE
ENSG00000185518	SV2B	HAVANA	gene	11	protein_coding	7.27500919912632	5.81293822485977	1.46207097426655	5.84968734430708e-06	0.00110344028772687	TRUE	FALSE	15559	1.52324377923664	0.349537438367478	4.69957932106627e-10	3.79992369663934e-08	1.51482803689094	TRUE
ENSG00000063015	SEZ6	HAVANA	gene	20	protein_coding	8.01935484182999	6.58400770395317	1.43534713787682	2.98172663693803e-06	0.0008499246127112	TRUE	FALSE	9631	2.11526421932987	0.243148251443509	4.40542175342373e-32	7.43916899219303e-30	2.11526421932988	TRUE
ENSG00000171617	ENC1	HAVANA	gene	14	protein_coding	7.97588430049866	6.55606694533191	1.41981735516675	2.00001496339138e-05	0.00225036771363344	TRUE	FALSE	10074	2.33907454138474	0.317275042823017	6.48236202825898e-35	1.19193831575905e-32	2.31596665354891	TRUE
ENSG00000277586	NEFL	HAVANA	gene	2	protein_coding	11.097059820352	9.68195688802641	1.41510293232559	1.89106526389465e-05	0.00218528776035826	TRUE	FALSE	36047	4.34435016306894	1.01120257528447	1.12155965092357e-153	1.21045544412504e-150	4.11933142505231	TRUE
ENSG00000185559	DLK1	HAVANA	gene	16	protein_coding	8.33035501673427	6.92440376206563	1.40595125466864	0.00026562253532996	0.0089426253561088	TRUE	FALSE	7891	2.2117737382309	0.184645436371386	8.37922261848163e-26	1.20928745964285e-23	2.2117737382309	TRUE
ENSG00000182836	PLCXD3	HAVANA	gene	10	protein_coding	7.02682318807657	5.62177301675694	1.40505017131962	9.80238105754349e-07	0.00043356945456934	TRUE	FALSE	29776	1.89626565493351	0.443925066277196	1.04588237816193e-20	1.28524446896603e-18	1.8656245364462	TRUE
ENSG00000163399	ATP1A1	HAVANA	gene	16	protein_coding	9.40564619068831	8.00985190896032	1.395794281728	4.80691738929727e-06	0.00102174191393627	TRUE	FALSE	20334	2.53832602129266	0.683731406470214	1.79710501506734e-37	3.656519490903e-35	2.33247655994671	TRUE
ENSG00000162374	ELAVL4	HAVANA	gene	17	protein_coding	7.98819806859172	6.59551665753829	1.39268141105343	1.99745376663967e-06	0.0006742457753865	TRUE	FALSE	49684	3.14324367231513	0.860438911327307	4.32418419950968e-93	2.98164512178967e-90	3.04255466064602	TRUE
ENSG00000139211	AMIGO2	HAVANA	gene	6	protein_coding	7.301234616159	6.00175532939342	1.29947928676558	7.98761703563641e-05	0.00465714380527764	TRUE	FALSE	5440	1.87741806146656	0.192244291406213	6.38326428142467e-22	8.04323701816266e-20	1.86823291984707	TRUE
ENSG00000068615	REEP1	HAVANA	gene	18	protein_coding	8.29856503480806	7.01782402161826	1.2807410131898	2.90492740707221e-06	0.00084685236023898	TRUE	FALSE	30787	2.56060247319118	0.670112198241841	8.85433547889236e-55	2.93054892790061e-52	2.5012478523002	TRUE
ENSG00000104435	STMN2	HAVANA	gene	13	protein_coding	10.7146421261773	9.46730429545394	1.24733783072337	0.00011017016845913	0.0054895716577183	TRUE	FALSE	86943	4.41490252127066	1.49375541918914	1.91783195127294e-198	3.66202634818833e-195	4.02178973687786	TRUE
ENSG00000152932	RAB3C	HAVANA	gene	8	protein_coding	8.74641965893205	7.51451686131824	1.23190279761381	0.00033780473514759	0.0100159901492175	TRUE	FALSE	74096	3.34257502257775	1.12898713632274	7.87616324779666e-103	5.92454546363807e-100	3.22715318194089	TRUE
ENSG00000104722	NEFM	HAVANA	gene	14	protein_coding	9.88955419391177	8.65922595446593	1.23032823944584	0.00016192665927891	0.006684574551583	TRUE	FALSE	27852	3.50265839943388	0.771285898922384	8.28761573658266e-92	5.5600942007889e-89	3.35275925002875	TRUE
ENSG00000060982	BCAT1	HAVANA	gene	15	protein_coding	7.1178848396035	5.93125925696217	1.18662558264133	2.73760927250423e-05	0.00268055833117647	TRUE	FALSE	18589	1.54819548979148	0.536639201178281	2.81976513806508e-08	2.16702879325664e-06	1.49711253645237	TRUE
ENSG00000086289	EPDR1	HAVANA	gene	12	protein_coding	8.37291582040915	7.1879150454731	1.18500077493605	0.00012002345301097	0.00574455534243207	TRUE	FALSE	12767	1.80232958543448	0.43104338910922	8.84469850573872e-18	9.8014263842836e-16	1.749081416419	TRUE
ENSG00000072041	SLC6A15	HAVANA	gene	17	protein_coding	7.16610129051309	5.98653368532437	1.17956760518872	7.52201282102521e-05	0.00452980556128124	TRUE	FALSE	18539	1.56779186671027	0.482059079325658	3.73936185293542e-10	3.03340455148418e-08	1.52264438620083	TRUE
ENSG00000135002	RFK	HAVANA	gene	12	protein_coding	7.66146067000314	6.49502084730434	1.1664398226988	0.00065703589015017	0.0151035830877353	TRUE	FALSE	8634	1.68587926020665	0.313420296856288	1.08491296712152e-13	1.00488039488274e-11	1.65077299790519	TRUE
ENSG00000154277	UCHL1	HAVANA	gene	13	protein_coding	11.6959724093944	10.5370786009044	1.15889380848996	0.00109692199603049	0.0201003120615472	TRUE	FALSE	56143	4.54329488426387	1.49245588937479	2.72117919211461e-145	2.81449296191092e-142	3.80743003837611	TRUE
ENSG00000100285	NEFH	HAVANA	gene	10	protein_coding	8.72878375827772	7.59464588894308	1.13413786933464	0.00059555261311322	0.0144003699800443	TRUE	FALSE	13630	2.50521936321338	0.474973536233189	3.73205859017591e-43	8.65802713868568e-41	2.48230482712306	TRUE
ENSG00000258947	TUBB3	HAVANA	gene	7	protein_coding	10.1148770152882	8.98710352856318	1.12777348672507	0.00036836187986198	0.0105468255200663	TRUE	FALSE	23697	3.27248895644783	0.717727887210261	1.95847168348229e-76	9.72302851981629e-74	3.10930734818814	TRUE
ENSG00000067715	SYT1	HAVANA	gene	14	protein_coding	9.7202370661996	8.59293735383671	1.12729971236289	0.0005431939258894	0.0135095373340074	TRUE	FALSE	329751	5.03765468488764	2.54999322824739	4.83529110250142e-213	1.71466330053415e-209	4.44639926637363	TRUE
ENSG00000197043	ANXA6	HAVANA	gene	14	protein_coding	8.81221060987914	7.7095551037455	1.10265550613364	5.24058850380217e-05	0.00367328025892188	TRUE	FALSE	15797	1.91846266993038	0.459900444391653	4.23085571155426e-18	4.79554937570371e-16	1.80350477141274	TRUE
ENSG00000152377	SPOCK1	HAVANA	gene	14	protein_coding	8.77590291165	7.68796838371664	1.08793452793336	1.58563339043252e-05	0.00199401171559587	TRUE	FALSE	69656	3.2056950003903	1.40493903094251	2.35841226081928e-83	1.39387779881708e-80	3.06408132728028	TRUE
ENSG00000159720	ATP6V0D1	HAVANA	gene	12	protein_coding	9.00638782527103	7.91859650722664	1.08779131804439	4.71337493533136e-06	0.00102174191393627	TRUE	FALSE	9870	1.97628118141027	0.403565872437734	1.64127180406743e-17	1.80271194656486e-15	1.798137968946	TRUE
ENSG00000169432	SCN9A	HAVANA	gene	16	protein_coding	5.99901225895784	4.92105270956802	1.07795954938981	4.72960606763122e-06	0.00102174191393627	TRUE	FALSE	43613	1.6243689664136	0.78948257517211	1.79310974129181e-10	1.48367877026955e-08	1.54468526356796	TRUE
ENSG00000163618	CADPS	HAVANA	gene	18	protein_coding	8.08885063963747	7.01719520093246	1.07165543870502	0.00175791209302589	0.026249986515999	TRUE	FALSE	159596	1.73780667725758	1.6076717152792	7.29899194019286e-11	6.18371593622549e-09	1.60017716077974	TRUE
ENSG00000131016	AKAP12	HAVANA	gene	17	protein_coding	8.25667170449577	7.19431924769314	1.06235245680263	0.00013521867844268	0.0060223957930012	TRUE	FALSE	42387	2.17046528602885	0.794242955614163	1.83000851735322e-28	2.82150940535772e-26	2.12653656021437	TRUE
ENSG00000084731	KIF3C	HAVANA	gene	15	protein_coding	8.434588368788	7.37772014005447	1.05686822873353	0.00010823850643063	0.00546054119547675	TRUE	FALSE	19183	1.95135395452148	0.549507357933683	8.26215299915459e-20	9.81298678937869e-18	1.82429191028024	TRUE
ENSG00000097021	ACOT7	HAVANA	gene	19	protein_coding	8.96040651364159	7.90418698178453	1.05621953185706	0.00060371700027335	0.0145288517120193	TRUE	FALSE	20173	1.85663089860103	0.651781973692998	4.64462334404565e-11	3.97563742307742e-09	1.6599473336409	TRUE
ENSG00000147416	ATP6V1B2	HAVANA	gene	11	protein_coding	9.07238758633197	8.02766416293619	1.04472342339578	0.00027630897282444	0.00905351082617956	TRUE	FALSE	20678	3.07352044221637	0.625746719283643	9.9499806236407e-81	5.61337202319616e-78	2.86185575653268	TRUE
ENSG00000126950	TMEM35A	HAVANA	gene	8	protein_coding	7.60913378256081	6.56567153477097	1.04346224778984	3.12079954242415e-05	0.00285932112361962	TRUE	FALSE	8673	1.73255603092877	0.271734431028709	2.62509786368015e-17	2.83316540304923e-15	1.73255603092877	TRUE
ENSG00000086300	SNX10	HAVANA	gene	15	protein_coding	8.50156762700051	7.47649889444936	1.02506873255114	0.00019360522736417	0.00740363071601441	TRUE	FALSE	28076	2.77222433065079	0.725242697901631	2.61826337944019e-71	1.22628588429895e-68	2.73113110050206	TRUE
ENSG00000145730	PAM	HAVANA	gene	20	protein_coding	8.47913146544886	7.46513164016031	1.01399982528855	0.00028550762024501	0.00922862422306635	TRUE	FALSE	109158	2.5000552510535	1.32864240983389	1.21370064784556e-43	2.86930392204478e-41	2.34350540271394	TRUE
ENSG00000162188	GNG3	HAVANA	gene	6	protein_coding	8.92640591423484	7.91965543514198	1.00675047909286	9.88604676180512e-05	0.00508343361057473	TRUE	FALSE	7242	1.59292016554712	0.328893431642884	1.78550220593729e-10	1.48232512568499e-08	1.54456484569169	TRUE
